# Reconstruction and Analysis of a *Kluyveromyces marxianus* Genome-scale Metabolic Model

**DOI:** 10.1101/581587

**Authors:** Simonas Marcišauskas, Boyang Ji, Jens Nielsen

## Abstract

**Background:** *Kluyveromyces marxianus* is a thermotolerant yeast with multiple biotechnological potentials for industrial applications, which can metabolize a broad range of carbon sources, including less conventional sugars like lactose, xylose, arabinose and inulin. These phenotypic traits are sustained even up to 45°C, what makes it a relevant candidate for industrial biotechnology applications, such as ethanol production. It is therefore of much interest to get more insight into the metabolism of this yeast. Recent studies suggested, that thermotolerance is achieved by reducing the number of growth-determining proteins or suppressing oxidative phosphorylation. Here we aimed to find related factors contributing to the thermotolerance of *K. marxianus*.

**Results:** Here, we reported the first genome-scale metabolic model of *Kluyveromyces marxianus*, iSM996, using a publicly available *Kluyveromyces lactis* model as template. The model was manually curated and refined to include missing species-specific metabolic capabilities. The iSM996 model includes 1913 reactions, associated with 996 genes and 1531 metabolites. It performed well to predict the carbon source utilization and growth rates under different growth conditions. Moreover, the model was coupled with transcriptomics data and used to perform simulations at various growth temperatures.

**Conclusions:** *K. marxianus* iSM996 represents a well-annotated metabolic model of thermotolerant yeast, which provide new insight into theoretical metabolic profiles at different temperatures of *K. marxianus*. This could accelerate the integrative analysis of multi-omics data, leading to model-driven strain design and improvement.
