## Additional File 3 for "Reconstruction and Analysis of a *Kluyveromyces marxianus* Genome-scale Metabolic Model"

### Sheet: Sheet 1
Compound Type	Biomass Composition (g/gDW)	Biomass Composition (g/gDW) [normalised]
Protein	0.529	0.542008
Carbohydrate	0.313	0.320697
Lipid	0.051	0.0522541
RNA	0.078	0.079918
DNA	0.005	0.00512295
Ash	0.024	-
AMINO ACIDS AND PROTEIN	Molecular weight (g/mol)	Protein composition (% amino acid/proteome)	Protein composition (mmol/g protein)
L-alanine	71.09	0.0576022	0.51056
L-arginine	156.2	0.0436076	0.386518
L-asparagine	114.12	0.055185	0.489135
L-aspartate	115.1	0.0590587	0.523469
L-cysteine	103.15	0.0121318	0.107531
L-glutamate	129.13	0.0684377	0.606601
L-glutamine	128.15	0.0421584	0.373673
L-glycine	57.07	0.0527972	0.467971
L-histidine	137.16	0.0218851	0.193979
L-isoleucine	113.18	0.0619003	0.548656
L-leucine	113.18	0.0954034	0.845613
L-lysine	128.19	0.0718012	0.636413
L-methionine	131.21	0.0212868	0.188677
L-phenylalanine	147.19	0.0429937	0.381076
L-proline	97.13	0.0439967	0.389967
L-serine	87.09	0.0881925	0.781698
L-threonine	101.12	0.0567103	0.502654
L-tryptophan	186.23	0.0108009	0.0957345
L-tyrosine	163.19	0.0337176	0.298857
L-valine	99.15	0.0603328	0.534763
Molecular weight of protein (g/mol)		112.822
CARBOHYDRATE	Molecular weight (g/mol)	mmol/gDW from iOD907	correcting glucan/mannan ratio	taking chitin from glucan	mmol/g carbohydrate
(1->3)-beta-D-glucan	162	1.3744	1.2963	1.23907	3.0444
mannan	162	0.57005	0.64815	0.64815	1.59251
chitin	203	1e-06	1e-06	0.05723	0.140614
amylose	162	0.5185	0.5185	0.5185	1.27396
trehalose	342.3	0.0234	0.0234	0.0234	0.0574939
* Here we assumed that molar percential composition of carbohydrates is the same. Unlike other compound classes, here we don't define average molecular weight of carbohydrate
DNA AND RNA	Molecular weight (g/mol)	Nucleotide composition (% nucleic acid/genome)	mmol/g genome
dAMP	331.068	0.294	0.909555
dCMP	307.057	0.2006	0.620601
dGMP	347.063	0.2006	0.620601
dTMP	322.057	0.294	0.909555
Molecular weight of DNA (g/mol)		323.235
	Molecular weight (g/mol)	Nucleotide composition (% nucleic acid/CDS genome)	mmol/g CDS genome
AMP	347.063	0.315165	0.928082
CMP	323.052	0.199171	0.586508
GMP	363.058	0.21757	0.64069
UMP	324.036	0.268094	0.78947
Molecular weight of RNA (g/mol)		339.587
LIPIDS	mmol/gDW from Yeast 7.6	convert other sterols into ergosterol	mmol/g lipid
ergosterol	0.056	0.056438	1.94614
episterol	9.6e-05	0	0
fecosterol	0.000114	0	0
lanosterol	3.2e-05	0	0
zymosterol	1.5e-05	0	0
ergosta-5,7,22,24(28)-tetraen-3beta-ol	0.000125	0	0
14-demethyllanosterol	5.6e-05	0	0
ergosterol ester	0.000812	0.000812	0.028
fatty acid	0.000206	0.000206	0.00710345
phosphatidate*	0.00288	0.00288	0.0993103
phosphatidyl-L-serine	0.00039	0.00039	0.0134483
phosphatidylcholine	0.00288	0.00288	0.0993103
phosphatidylethanolamine	0.000697	0.000697	0.0240345
triglyceride	0.000781	0.000781	0.026931
1-phosphatidyl-1D-myo-inositol	0.001583	0.001583	0.0545862
complex sphingolipid	0.000417	0.000417	0.0143793
* - it was assumed, that phosphatidate was equimolar with phosphatidylcholine
OTHER COMPOUNDS	mmol/gDW from iOD907
3',5'-cyclic AMP	1e-06
coenzyme A	1e-06
FAD	1e-06
ferroheme b	1e-06
glutathione	1e-06
NAD	1e-06
NADP*	1e-06
riboflavin	0.00099
sulphate	0.02
THF (Tetrahydrofolate)	1e-06
TTP (Thiamin triphosphate)	1e-06
* - was included not to introduce redox imbalance in the cell

### Sheet: Sheet 2
Input Data
Intermediate Calculations*
Stoichiometry in Biomass Equation
g of dNMP per g biomass	0.04
average dNMP molecular mass	326.764
Nucleotide	Chemical Formula	KEGG ID	Count in genome	% of monomer per genome**	mol.mass	g monomer/mol macromolecule	g monomer/g macromolecule	mmol monomer/g dry weight
dAMP	C10H14N5O6P	C00360		0.294	331.068	97.3341	0.297872	0.0359893
dCMP	C9H14N3O7P	C00239		0.2006	307.057	61.5956	0.188502	0.0245559
dGMP	C10H14N5O7P	C00362		0.2006	347.063	69.6209	0.213061	0.0245559
dTMP	C10H15N2O8P	C00364		0.294	322.057	94.6846	0.289764	0.0359893
* - according to Palsson & Thiele 2010
** - GC content value was picked instead of nucleotides count from Lertwattanasakul et al 2015; Table 2

### Sheet: Sheet 3
Input Data
Intermediate Calculations*
Stoichiometry in Biomass Equation
g of NMP per g biomass	0.063
average NMP molecular mass	339.587
Nucleotide	Chemical Formula	KEGG ID	Count in genome CDS*	% of monomer per genome	mol.mass	g monomer/mol macromolecule	g monomer/g macromolecule	mmol monomer/g dry weight
AMP	C10H14N5O7P	C00020	2369147	0.315165	347.063	109.382	0.322103	0.0584692
CMP	C9H14N3O8P	C00055	1497198	0.199171	323.052	64.3424	0.189472	0.03695
GMP	C10H14N5O8P	C00144	1635512	0.21757	363.058	78.9907	0.232608	0.0403635
UMP	C9H13N2O9P	C00105	2015306	0.268094	324.036	86.8721	0.255817	0.0497366
* - according to Palsson & Thiele 2010
** - genome CDS downloaded from http://www.ebi.ac.uk/ena/data/view/Taxon:1003335&portal=coding_release

### Sheet: Sheet 4
Input Data
Intermediate Calculations*
Stoichiometry in Biomass Equation
g of protein per g biomass	0.45
average protein molecular mass	112.822
Amino Acid	Chemical Formula	Letter	KEGG ID	Count in proteome**	% of monomer per genome	mol.mass w/o water	g monomer/mol protein	g monomer/g protein	mmol monomer/g dry weight
Glycine	C2H5NO2	G	C00037	131229	0.0527972	57.07	3.01314	0.0267071	0.210587
L-Alanine	C3H7NO2	A	C00041	143172	0.0576022	71.09	4.09494	0.0362957	0.229752
L-Arginine	C6H14N4O2	R	C00062	108388	0.0436076	156.2	6.81151	0.0603741	0.173933
L-Asparagine	C4H8N2O3	N	C00152	137164	0.055185	114.12	6.29772	0.0558201	0.220111
L-Aspartate	C4H7NO4	D	C00049	146792	0.0590587	115.1	6.79765	0.0602513	0.235561
L-Cysteine	C3H7NO2S	C	C00097	30154	0.0121318	103.15	1.2514	0.0110918	0.0483889
L-Glutamate	C5H9NO4	E	C00025	170104	0.0684377	129.13	8.83737	0.0783304	0.272971
L-Glutamine	C5H10N2O3	Q	C00064	104786	0.0421584	128.15	5.4026	0.0478862	0.168153
L-Histidine	C6H9N3O2	H	C00135	54396	0.0218851	137.16	3.00176	0.0266062	0.0872907
L-Isoleucine	C6H13NO2	I	C00407	153855	0.0619003	113.18	7.00588	0.0620969	0.246895
L-Leucine	C6H13NO2	L	C00123	237128	0.0954034	113.18	10.7978	0.0957065	0.380526
L-Lysine	C6H14N2O2	K	C00047	178464	0.0718012	128.19	9.2042	0.0815818	0.286386
L-Methionine	C5H11NO2S	M	C00073	52909	0.0212868	131.21	2.79304	0.0247563	0.0849045
L-Phenylalanine	C9H11NO2	F	C00079	106862	0.0429937	147.19	6.32824	0.0560906	0.171484
L-Proline	C5H9NO2	P	C00148	109355	0.0439967	97.13	4.2734	0.0378775	0.175485
L-Serine	C3H7NO3	S	C00065	219205	0.0881925	87.09	7.68068	0.0680781	0.351764
L-Threonine	C4H9NO3	T	C00188	140955	0.0567103	101.12	5.73454	0.0508284	0.226194
L-Tryptophan	C11H12N2O2	W	C00078	26846	0.0108009	186.23	2.01146	0.0178286	0.0430805
L-Tyrosine	C9H11NO3	Y	C00082	83806	0.0337176	163.19	5.50237	0.0487705	0.134486
L-Valine	C5H11NO2	V	C00183	149959	0.0603328	99.15	5.982	0.0530217	0.240643
* - according to Palsson & Thiele 2010
** - proteome downloaded from http://www.ncbi.nlm.nih.gov/protein?linkname=bioproject_protein&from_uid=65233

### Sheet: Sheet 5
Dilution rate, h-1	Growth rate in vivo, h-1	Growth rate in silico, h-1
0.1	0.1	0.09584
0.25	0.25	0.26213
0.5	0.5	0.52447

### Sheet: Sheet 6
Dilution rate, h-1	qO2 in vivo, mmol/gDWxh	qO2 in silico, mmol/gDWxh
0.1	2.87	3.1157
0.25	6.65	7.2597
0.5	11.09	13.793

### Sheet: Sheet 7
Dilution rate, h-1	qCO2 in vivo, mmol/gDWxh	qCO2 in silico, mmol/gDWxh
0.1	2.82	3.1414
0.25	7.3	7.33
0.5	11.5	13.938
