## Additional File 4 for "Reconstruction and Analysis of a *Kluyveromyces marxianus* Genome-scale Metabolic Model"

### Sheet: Sheet 1
Gene	30D	30DS	30X	45D
CYS3	X		X	X
FCY2	X	X	X
FMO1	X		X	X
KLMA_40301		X	X	X
MEU1	X	X		X
PPA2	X		X	X
SOL3	X	X		X
TIM17	X		X	X
TRP1	X		X	X
YET1	X		X	X
YJU3	X		X	X
AAC	X		X
AGX1			X	X
ARG1	X			X
BIO5			X	X
CIT3		X		X
ECT1			X	X
FOL2			X	X
FPS1			X	X
GAD1			X	X
JLP1	X	X
KLMA_60382		X		X
KLMA_70001	X	X
LTP1			X	X
MNT2	X			X
RMT2			X	X
RRT8		X		X
TAD2	X			X
TRR1	X			X
ADI1				X
ALG3				X
AOI			X
APA2			X
ARN2		X
ARO7				X
ATF1				X
AVT3			X
AVT6				X
AYR1				X
BDH1				X
BDH2			X
BIO3		X
CBR1				X
CEM1			X
COQ5				X
COQ7				X
DGK1				X
DIA4				X
DOT1				X
DUR3				X
DUR3		X
DUT1				X
FCY2		X
FMN1				X
fmo1				X
FTR1				X
FUM1				X
FUR1				X
gabD				X
GCV1				X
GLO4				X
HAM1				X
HEM12				X
HEM4				X
HIS5	X
HIS7				X
HOM2			X
ILS1				X
ILV6				X
ISN1				X
KLMA_10684			X
KLMA_30124			X
KLMA_30357				X
KLMA_30562				X
KLMA_30672			X
KLMA_40105				X
KLMA_40148				X
KLMA_40266			X
KLMA_70278				X
KLMA_80017				X
KLMA_80106				X
LCB3				X
LEU4				X
LYS21	X
LYS9				X
MET17				X
MET22				X
MIOX5				X
MST1				X
NIT3	X
NPP1			X
OAC1				X
OCH1				X
PDH1			X
PGI1				X
PGM3	X
PGU1	X
PHA2				X
PRO2				X
PRS3				X
RIB3		X
RIB4				X
SDT1				X
SEC66				X
SER2				X
SHB17				X
SOU1	X
STT3				X
THI3				X
TYR1				X
URE2				X
USA1				X
XKS1			X
YIA6	X
YND1		X

### Sheet: Sheet 2
Reaction	30D	30DS	30X	45D
r_0346	X		X	X
r_0657	X	X		X
r_0660		X	X	X
r_1127	X		X	X
r_1185		X	X	X
r_0064		X		X
r_0371			X	X
r_0559	X			X
r_0590			X	X
r_0593			X	X
r_0606	X			X
r_0611			X	X
r_0763			X	X
r_0837			X	X
r_0846	X	X
r_0848	X			X
r_0853	X			X
r_0988			X	X
r_0997			X	X
r_0998			X	X
r_0999			X	X
r_0016				X
r_0019	X
r_0029				X
r_0030				X
r_0047				X
r_0052			X
r_0053			X
r_0073			X
r_0101				X
r_0130				X
r_0140			X
r_0145				X
r_0172				X
r_0198			X
r_0199			X
r_0378				X
r_0387			X
r_0388			X
r_0389				X
r_0410	X
r_0411	X
r_0425				X
r_0444		X
r_0445			X
r_0448				X
r_0460			X
r_0463		X
r_0469				X
r_0474				X
r_0483			X
r_0487				X
r_0491				X
r_0500				X
r_0523		X
r_0524			X
r_0525				X
r_0527		X
r_0530		X
r_0537				X
r_0540				X
r_0549				X
r_0551				X
r_0565		X
r_0569		X
r_0573				X
r_0575				X
r_0613				X
r_0634			X
r_0637				X
r_0655				X
r_0670				X
r_0671				X
r_0692				X
r_0718				X
r_0743			X
r_0754				X
r_0765			X
r_0768	X
r_0772				X
r_0784				X
r_0815				X
r_0819				X
r_0821				X
r_0822				X
r_0833				X
r_0877				X
r_0878				X
r_0886				X
r_0887				X
r_0933			X
r_0937				X
r_0938				X
r_0939		X
r_0940		X
r_0963				X
r_0967				X
r_0976			X
r_1017				X
r_1030				X
r_1032				X
r_1042				X
r_1049				X
r_1050				X
r_1089				X
r_1118				X
r_1137				X
r_1142				X
r_1143				X
r_1144				X
r_1152		X
r_1160	X
r_1161	X
r_1174	X
r_1197				X
